# IS*1216* drives the evolution of pRUM-like multidrug resistance plasmids in *Enterococcus faecium*

**DOI:** 10.1101/2025.07.10.664085

**Authors:** Freya Allen, Ross S. McInnes, Willem van Schaik, Robert A. Moran

## Abstract

pRUM-like plasmids are commonly found in multidrug-resistant *Enterococcus faecium*, but the evolution of these plasmids has not been characterised in detail. When we analysed the genome sequences of two clinical *E. faecium* strains isolated in Birmingham, UK, we found two pRUM-like plasmids, pHHEf1 and pHHEf2. They were approximately 25 kb in size and shared the same 10 kb backbone, but contained starkly different accessory regions that were bounded by and interspersed with the IS*26* family insertion sequence IS*1216*. pHHEf1 contained a complete set of vancomycin resistance genes, while pHHEf2 contained aminoglycoside and erythromycin resistance genes along with an integrated small plasmid, pCOLA. It appeared that IS*1216* had driven the diversification of these accessory regions. We sought to characterise the role of IS*1216* in the broader evolution of pRUM-like plasmids by performing comparative analyses on 152 complete plasmid sequences from five continents. Extensive IS*1216*-mediated variation included backbone deletions, acquisition and loss of 10 different antibiotic resistance genes, and the formation of cointegrates with plasmids of at least 10 different replicon types. Cointegration events have introduced accessory segments with diverse functions, including horizontal transfer determinants and genes for bacteriocin T8. The derivations of these acquired segments highlight the impact of IS*1216* in driving gene exchange between *Enterococcus* and *Staphylococcus* species. We traced the emergence of the pRUM-like lineage to a putative ancestor found in a vancomycin-sensitive ST17 *E. faecium* isolated in 1997. The ancestral plasmid, pCANE, includes the entire pRUM backbone with an additional 44.9 kb in place of the pRUM accessory region. The 44.9 kb segment includes putative conjugation determinants, suggesting that the emergence of the pRUM-like lineage coincided with a loss of transfer functions. We propose an IS*1216* driven model for the evolution of pRUM-like plasmids, which appear to have arisen in *E. faecium* ST17 and contributed to the international success of CC17 as an opportunistic pathogen.

**Impact Statement:** Experimental work has shown that the insertion sequence IS*1216*, found in *Enterococcus*, shares the cointegrate formation properties of the well-characterised IS*26* of Gram-negative bacteria, which is a major contributor to the movement and accumulation of antibiotic resistance genes in important human pathogens. It seems likely that IS*1216* plays a similar role in the emergence and spread of multidrug resistance in *Enterococcus*. However, the actions of IS*1216* in the genus have not been the subject of focused comparative studies. Here, we provide genomic evidence for the crucial role of IS*1216* in the evolution of the pRUM-like multidrug resistance plasmid lineage that has been found in *E. faecium* isolated globally. We have traced the evolution of the pRUM-like lineage to a cryptic ancestral plasmid found in a vancomycin-sensitive human clinical strain isolated in the 1990s.
