## Supplementary material for "IS*1216* drives the evolution of pRUM-like multidrug resistance plasmids in *Enterococcus faecium*": Table S1

### Sheet: merged_plas-arg_summary
Plasmid name	GenBank accession	Country	Year	Host species	Host ST	Size (bp)	Number of replicons detected by PlasmidFinder	repA_pRUM (rep17)	rep11a_1_repA(pB82)	rep14a_3_EFAU085p5001(AUS0085p5)	rep14a_4_rep(AUS0004p3)	rep14b_4_EMQU3221(pQY003)	rep18b_1_BO23315710(pE1p13)	rep22_1b_repB(pAMalpha1)	rep2_1_orf1(pRE25)	repUS15_2_repA(pNB2354p1)	repUS1_1_repE(DOp2)	Number of ARGs detected by ResFinder	vanHAX	vanHBX	aac(6')-aph(2'')_1	aadE (ant(6)-Ia)	aphA3 (aph(3')-III)	cat(pC233)	erm(B)	tet(L)	tet(M)	tet(S)	bacteriocin T8	pCOLA	pDRY	pRUM-AR-left-junction	AR-left-delta	pRUM-AR-right-junction	AR-right-delta	IS1251-in-left-IS1216	ISEfa17-in-IS1216-left	ISEfa11-in-IS1216-right	IS1251-bb	IS1678-bb-1	IS1678-bb-2	"newIS"-bb	ISEfa1-bb	ISEfa16-bb	IS256-bb
pRUM	AF507977	USA	≤1997	E. faecium	nd	24873	1	1	.	.	.	.	.	.	.	.	.	3	.	.	.	1	.	1	1	.	.	.	.	.	.	yes	.	yes	.	.	.	.	.	.	.	.	.	.	.
pJHP9_3	AP026570	Japan	2000	E. faecium	16	45504	1	1	.	.	.	.	.	.	.	.	.	4	1	.	.	1	1	.	1	.	.	.	.	.	yes	yes	.	no	delta-219	.	.	.	.	.	.	.	.	.	.
pJHP10_3	AP026577	Japan	2000	E. faecium	16	45488	1	1	.	.	.	.	.	.	.	.	.	4	1	.	.	1	1	.	1	.	.	.	.	.	yes	yes	.	no	delta-219	.	.	.	.	.	.	.	.	.	.
pJHP80_1	AP026603	Japan	≤2002	E. faecium	17	31114	2	1	.	.	.	.	.	.	1	.	.	3	.	.	.	1	1	.	1	.	.	.	.	.	.	yes	.	yes	.	.	.	.	.	.	.	.	.	.	.
pAA55_3	AP026608	Japan	2010	E. faecium	2060	50850	1	1	.	.	.	.	.	.	.	.	.	1	1	.	.	.	.	.	.	.	.	.	.	.	.	yes	.	no	delta-53	.	.	.	.	.	.	yes	.	yes	.
pNUITMVRE1_2	AP026775	Vietnam	2021	E. faecium	117	28491	1	1	.	.	.	.	.	.	.	.	.	1	1	.	.	.	.	.	.	.	.	.	.	yes	.	yes	.	no	delta-115	.	.	.	.	.	.	.	.	.	.
pDO_2	CP003585	USA	≤2001	E. faecium	18	66247	2	1	.	.	.	.	.	.	.	.	1	4	.	.	.	1	1	1	1	.	.	.	.	.	.	yes	.	yes	.	.	.	.	.	.	.	.	.	.	.
pE39_4	CP011284	USA	2009	E. faecium	736	37865	1	1	.	.	.	.	.	.	.	.	.	4	1	.	.	1	1	.	1	.	.	.	.	yes	.	yes	.	no	delta-into-IS1251	.	.	.	yes	.	.	.	.	.	.
pISMSS_VRE1_2	CP012431	USA	2011	E. faecium	18	44226	2	1	.	1	.	.	.	.	.	.	.	4	1	.	.	1	1	.	1	.	.	.	.	yes	.	yes	.	no	delta-115	.	.	.	.	.	.	yes	.	.	.
pISMSS_VRE3_4	CP012444	USA	2011	E. faecium	736	33769	1	1	.	.	.	.	.	.	.	.	.	1	1	.	.	.	.	.	.	.	.	.	.	yes	.	yes	.	no	delta-into-IS1251-2	.	.	.	yes	.	.	yes	.	.	.
pISMSS_VRE4_4	CP012451	USA	2011	E. faecium	412	39395	1	1	.	.	.	.	.	.	.	.	.	4	1	.	.	1	1	.	1	.	.	.	.	.	.	yes	.	no	delta-into-IS1251	.	.	.	yes	.	.	yes	.	.	.
pISMSS_VRE5_2	CP012458	USA	2011	E. faecium	736	40720	1	1	.	.	.	.	.	.	.	.	.	4	1	.	.	1	1	.	1	.	.	.	.	.	.	yes	.	no	delta-into-IS1251	.	.	.	yes	.	.	yes	.	.	.
pISMSS_VRE7_4	CP012464	USA	2011	E. faecium	736	38586	1	1	.	.	.	.	.	.	.	.	.	4	1	.	.	1	1	.	1	.	.	.	.	.	.	yes	.	no	delta-into-IS1251	.	.	.	yes	.	.	yes	.	.	.
pISMSS_VRE10_3	CP012474	USA	2011	E. faecium	736	40433	1	1	.	.	.	.	.	.	.	.	.	4	1	.	.	1	1	.	1	.	.	.	.	.	.	yes	.	no	delta-into-IS1251	.	.	.	yes	.	.	yes	.	.	.
pATCC700221_3	CP014452	USA	≤1997	E. faecium	17	39138	1	1	.	.	.	.	.	.	.	.	.	4	1	.	.	1	1	.	1	.	.	.	.	.	.	yes	.	no	delta-115	.	.	.	.	.	.	.	.	.	.
pI4	CP014533	Netherlands	2000	E. faecium	16	10763	1	1	.	.	.	.	.	.	.	.	.	0	.	.	.	.	.	.	.	.	.	.	.	.	.	no	delta-319	yes	.	.	.	.	.	.	.	.	.	.	.
pISMSS_VRE11_3	CP016166	USA	2011	E. faecium	18	48256	2	1	.	1	.	.	.	.	.	.	.	4	1	.	.	1	1	.	1	.	.	.	.	.	.	yes	.	no	delta-1078	.	.	.	.	.	.	.	.	.	.
pE232_3	CP017790	USA	2013	E. faecium	736	36019	1	1	.	.	.	.	.	.	.	.	.	4	1	.	.	1	1	.	1	.	.	.	.	.	.	yes	.	no	delta-into-IS1251	.	.	.	yes	.	.	yes	.	.	.
pE240_3	CP017795	USA	2013	E. faecium	736	36019	1	1	.	.	.	.	.	.	.	.	.	4	1	.	.	1	1	.	1	.	.	.	.	.	.	yes	.	no	delta-into-IS1251	.	.	.	yes	.	.	yes	.	.	.
pE243_3	CP017800	USA	2013	E. faecium	736	36019	1	1	.	.	.	.	.	.	.	.	.	4	1	.	.	1	1	.	1	.	.	.	.	.	.	yes	.	no	delta-into-IS1251	.	.	.	yes	.	.	yes	.	.	.
pA_020709_82_3	CP018131	Netherlands	2002	E. faecium	16	23736	1	1	.	.	.	.	.	.	.	.	.	3	.	.	.	1	1	.	1	.	.	.	.	.	.	no	delta-319	yes	.	.	.	yes	.	.	.	.	.	.	.
pISMSS_VRE12_2	CP018825	USA	2011	E. faecium	736	45240	2	1	.	.	.	.	1	.	.	.	.	4	1	.	.	1	1	.	1	.	.	.	.	.	.	yes	.	no	delta-115	.	.	.	.	.	.	.	.	.	.
pISMSS_VRE9_2	CP018831	USA	2011	E. faecium	736	46747	2	1	.	.	.	.	1	.	.	.	.	4	1	.	.	1	1	.	1	.	.	.	.	.	.	yes	.	no	delta-115	.	.	.	.	.	.	.	.	.	.
pER04120.3A.2	CP023786	USA	2015	E. faecium	736	40911	1	1	.	.	.	.	.	.	.	.	.	4	1	.	.	1	1	.	1	.	.	.	.	.	.	yes	.	no	delta-into-IS1251	.	.	.	yes	.	.	yes	.	.	.
pER04462.3A.2	CP023791	USA	2015	E. faecium	736	40911	1	1	.	.	.	.	.	.	.	.	.	4	1	.	.	1	1	.	1	.	.	.	.	.	.	yes	.	no	delta-into-IS1251	.	.	.	yes	.	.	yes	.	.	.
pER04484.3A.2	CP023796	USA	2015	E. faecium	736	40911	1	1	.	.	.	.	.	.	.	.	.	4	1	.	.	1	1	.	1	.	.	.	.	.	.	yes	.	no	delta-into-IS1251	.	.	.	yes	.	.	yes	.	.	.
pER04526.5A.2	CP023801	USA	2015	E. faecium	736	40911	1	1	.	.	.	.	.	.	.	.	.	4	1	.	.	1	1	.	1	.	.	.	.	.	.	yes	.	no	delta-into-IS1251	.	.	.	yes	.	.	yes	.	.	.
pER04562.3A.5	CP023812	USA	2015	E. faecium	736	81514	1	1	.	.	.	.	.	.	.	.	.	0	.	.	.	.	.	.	.	.	.	.	.	.	.	no	recombinant patch?	no	delta-into-IS1251	.	.	.	yes	.	.	yes	.	.	.
pEFA-790c	CP025755	USA	2009	E. faecium	736	35515	1	1	.	.	.	.	.	.	.	.	.	4	1	.	.	1	1	.	1	.	.	.	.	.	.	yes	.	no	delta-into-IS1251	.	.	.	yes	.	.	.	.	.	.
pAUSMDU00004055_4	CP027510	Australia	2015	E. faecium	78	33328	1	1	.	.	.	.	.	.	.	.	.	4	1	.	.	1	1	.	1	.	.	.	.	.	.	yes	.	no	delta-115	.	.	.	.	.	.	.	.	.	.
pAUSMDU00004028_4	CP027516	Australia	2015	E. faecium	796	37152	1	1	.	.	.	.	.	.	.	.	.	4	1	.	.	1	1	.	1	.	.	.	.	yes	.	yes	.	no	delta-115	.	.	.	.	.	.	.	.	.	.
pUAMSEF_01_2	CP035644	USA	2018	E. faecium	80	37314	2	1	.	.	.	.	1	.	.	.	.	1	1	.	.	.	.	.	.	.	.	.	.	.	.	yes	.	no	delta-115	yes	.	.	.	.	.	.	.	.	.
pUAMSEF_08_2	CP035650	USA	2018	E. faecium	80	37293	2	1	.	.	.	.	1	.	.	.	.	1	1	.	.	.	.	.	.	.	.	.	.	.	.	yes	.	no	delta-115	yes	.	.	.	.	.	.	.	.	.
pUAMSEF_09_1	CP035661	USA	2018	E. faecium	80	295052	3	1	.	.	.	.	1	.	.	1	.	2	1	.	.	.	.	.	1	.	.	.	.	.	.	yes	.	no	delta-115	yes	.	.	.	.	.	yes	.	.	.
pUAMSEF_20_1	CP035667	USA	2018	E. faecium	80	294919	3	1	.	.	.	.	1	.	.	1	.	2	1	.	.	.	.	.	1	.	.	.	.	.	.	yes	.	no	delta-115	yes	.	.	.	.	.	yes	.	.	.
pV24-5	CP036156	Denmark	2013	E. faecium	80	41388	1	1	.	.	.	.	.	.	.	.	.	4	1	.	.	1	1	.	1	.	.	.	.	yes	.	yes	.	no	delta-115	.	.	.	.	.	.	.	.	.	.
pHOU503_2	CP040708	USA	2015	E. faecium	280	71214	2	1	.	.	.	.	.	.	1	.	.	4	1	.	.	1	1	.	1	.	.	.	.	.	.	yes	.	no	delta-115	.	.	.	.	.	.	.	.	.	.
pHvH-V1836-2	CP044266	Denmark	2017	E. faecium	nd	147595	2	1	.	.	.	.	.	.	1	.	.	2	1	.	1	.	.	.	.	.	.	.	.	yes	.	yes	.	no	delta-115	.	.	.	.	.	.	.	.	.	.
p15-307-1_04	CP044320	France	2015	E. faecium	17	41619	1	1	.	.	.	.	.	.	.	.	.	4	1	.	.	1	1	.	1	.	.	.	.	yes	.	yes	.	no	delta-115	.	.	.	.	.	.	.	.	.	.
p3_03A17012	CP046075	Canada	2017	E. faecium	16	18356	1	1	.	.	.	.	.	.	.	.	.	0	.	.	.	.	.	.	.	.	.		.	yes	.	yes	.	no	delta-115	.	.	.	.	.	yes	.	.	.	.
pA4694_P3	CP059742	India	2019	E. faecium	80	28489	1	1	.	.	.	.	.	.	.	.	.	1	1	.	.	.	.	.	.	.	.	.	.	.	.	yes	.	no	into-recombinant-seq	.	.	.	.	.	.	.	.	.	.
pA7214_P2	CP059749	India	2019	E. faecium	80	27932	1	1	.	.	.	.	.	.	.	.	.	1	1	.	.	.	.	.	.	.	.	.	.	.	.	yes	.	no	into-recombinant-seq	.	.	.	.	.	.	.	.	.	.
pA11051_P3	CP059767	India	2019	E. faecium	80	28402	1	1	.	.	.	.	.	.	.	.	.	1	1	.	.	.	.	.	.	.	.	.	.	yes	.	yes	.	no	delta-115	.	.	.	.	.	.	.	.	.	.
pA3895_P2	CP059774	India	2019	E. faecium	80	41278	1	1	.	.	.	.	.	.	.	.	.	4	1	.	.	1	1	.	1	.	.	.	.	yes	.	yes	.	no	delta-115	.	.	.	.	.	.	.	.	.	.
pBA17124_P3	CP059787	India	2018	E. faecium	80	16666	1	1	.	.	.	.	.	.	.	.	.	0	.	.	.	.	.	.	.	.	.	.	.	yes	.	yes	.	no	delta-115	.	.	.	.	.	.	.	.	.	.
pBP3378_P6	CP059799	India	2019	E. faecium	80	16641	1	1	.	.	.	.	.	.	.	.	.	0	.	.	.	.	.	.	.	.	.	.	.	yes	.	yes	.	no	delta-115	.	.	.	.	.	.	.	.	.	.
pBP5067_P3	CP059809	India	2018	E. faecium	80	16666	1	1	.	.	.	.	.	.	.	.	.	0	.	.	.	.	.	.	.	.	.	.	.	yes	.	yes	.	no	delta-115	.	.	.	.	.	.	.	.	.	.
pBP657_P2	CP059818	India	2017	E. faecium	80	28489	1	1	.	.	.	.	.	.	.	.	.	1	1	.	.	.	.	.	.	.	.	.	.	.	.	yes	.	no	into-recombinant-seq	.	.	.	.	.	.	.	.	.	.
pA15023_P2	CP059825	India	2019	E. faecium	80	41614	1	1	.	.	.	.	.	.	.	.	.	4	1	.	.	1	1	.	1	.	.	.	.	yes	.	yes	.	no	delta-115	.	.	.	.	.	.	.	.	.	.
pVB3338_P6	CP062271	India	2019	E. faecium	80	16641	1	1	.	.	.	.	.	.	.	.	.	0	.	.	.	.	.	.	.	.	.	.	.	yes	.	yes	.	no	delta-115	.	.	.	.	.	.	.	.	.	.
pZA1-2_04	CP063553	Germany	2019	E. faecium	80	27222	1	1	.	.	.	.	.	.	.	.	.	1	1	.	.	.	.	.	.	.	.	.	.	.	.	yes	.	no	delta-115	.	.	.	.	yes	.	.	.	.	.
pZA3-1_03	CP063565	Germany	2019	E. faecium	117	16137	1	1	.	.	.	.	.	.	.	.	.	0	.	.	.	.	.	.	.	.	.	.	.	yes	.	yes	.	no	delta-115	.	.	.	.	.	.	.	.	.	.
pIN-1-11_04	CP063572	Germany	2014	E. faecium	192	15826	1	1	.	.	.	.	.	.	.	.	.	1	.	.	.	.	.	.	1	.	.	.	.	.	.	yes	.	no	delta-35	.	.	.	.	.	.	.	.	.	.
pZA1-1_03	CP063614	Germany	2019	E. faecium	117	16138	1	1	.	.	.	.	.	.	.	.	.	0	.	.	.	.	.	.	.	.	.	.	.	yes	.	yes	.	no	delta-115	.	.	.	.	.	.	.	.	.	.
pZA4-1_03	CP063629	Germany	2019	E. faecium	117	16136	1	1	.	.	.	.	.	.	.	.	.	0	.	.	.	.	.	.	.	.	.	.	.	yes	.	yes	.	no	delta-115	.	.	.	.	.	.	.	.	.	.
pZA5-1_03	CP063636	Germany	2019	E. faecium	117	15954	1	1	.	.	.	.	.	.	.	.	.	0	.	.	.	.	.	.	.	.	.	.	.	yes	.	yes	.	no	delta-115	.	.	.	.	.	.	.	.	.	.
pZA2-1_03	CP063642	Germany	2019	E. faecium	262	16110	1	1	.	.	.	.	.	.	.	.	.	0	.	.	.	.	.	.	.	.	.	.	.	yes	.	yes	.	no	delta-115	.	.	.	.	.	.	.	.	.	.
pSS-1-3_03	CP063650	Germany	2014	E. faecium	80	15826	1	1	.	.	.	.	.	.	.	.	.	1	.	.	.	.	.	.	1	.	.	.	.	.	.	yes	.	no	delta-35	.	.	.	.	.	.	.	.	.	.
pEFAEC_CAIRO_frag10	CP064291	Egypt	2018	E. faecium	18	9523	1	1	.	.	.	.	.	.	.	.	.	2	.	.	.	1	.	.	1	.	.	.	.	.	.	yes	.	no		.	.	.	.	.	.	.	.	.	.
pVRE3363_3	CP064346	Australia	2014	E. faecium	80	40064	1	1	.	.	.	.	.	.	.	.	.	1	1	.	.	.	.	.	.	.	.	.	.	yes	.	yes	.	no	delta-115	.	.	.	.	.	.	yes	.	.	.
pPR02648-8_2	CP064419	USA	2016	E. faecium	664	60999	1	1	.	.	.	.	.	.	.	.	.	4	1	.	.	1	1	.	1	.	.	.	.	yes	.	yes	.	no	delta-53	.	.	.	.	.	.	.	yes	yes	.
pPR01996-12_4	CP064428	USA	2016	E. faecium	18	43518	2	1	.	.	.	.	1	.	.	.	.	4	1	.	.	1	1	.	1	.	.	.	.	.	.	yes	.	no	delta-937	.	.	.	.	.	.	.	.	.	.
pPR00859-7_4	CP064436	USA	2016	E. faecium	18	31933	1	1	.	.	.	.	.	.	.	.	.	4	1	.	.	1	1	.	1	.	.	.	.	.	.	yes	.	no	delta-115	.	.	.	.	.	.	.	.	.	.
pPR02395-7_5	CP064448	USA	2016	E. faecium	18	31189	1	1	.	.	.	.	.	.	.	.	.	3	1	.	.	1	.	.	1	.	.	.	.	.	.	yes	.	no	delta-115	.	.	.	.	.	.	.	.	.	.
p1_44kb	CP065550	USA	2015	E. faecium	17	44323	2	1	.	.	.	.	1	.	.	.	.	4	1	.	.	1	1	.	1	.	.	.	.	.	.	yes	.	no	delta-115	.	.	.	.	.	.	.	.	.	.
p5_45kb	CP065932	USA	2015	E. faecium	18	45647	1	1	.	.	.	.	.	.	.	.	.	4	1	.	.	1	1	.	1	.	.	.	.	.	.	yes	.	no	delta-115	.	.	.	.	.	.	.	.	.	.
p16_1_41kb	CP066385	USA	2015	E. faecium	18	41600	1	1	.	.	.	.	.	.	.	.	.	4	1	.	.	1	1	.	1	.	.	.	.	yes	.	yes	.	no	delta-115	.	.	.	.	.	.	.	.	.	.
p17_1_33kb	CP066392	USA	2015	E. faecium	412	33158	1	1	.	.	.	.	.	.	.	.	.	4	1	.	.	1	1	.	1	.	.	.	.	.	.	yes	.	no	delta-into-IS1251	.	.	.	yes	.	.	yes	.	.	.
p51_4_29.4kb	CP066406	USA	2015	E. faecium	612	29409	1	1	.	.	.	.	.	.	.	.	.	1	1	.	.	.	.	.	.	.	.	.	.	.	.	yes	.	no	delta-115	.	.	.	.	.	.	.	.	.	.
p53_2_11kb	CP066412	USA	2015	E. faecium	17	11819	1	1	.	.	.	.	.	.	.	.	.	0	.	.	.	.	.	.	.	.	.	.	.	.	.	yes	.	no	delta-115	.	.	.	.	.	.	.	.	.	.
p53_1_11kb	CP066418	USA	2015	E. faecium	17	11819	1	1	.	.	.	.	.	.	.	.	.	0	.	.	.	.	.	.	.	.	.	.	.	.	.	yes	.	no	delta-115	.	.	.	.	.	.	.	.	.	.
p55_36kb	CP066424	USA	2015	E. faecium	736	36284	1	1	.	.	.	.	.	.	.	.	.	4	1	.	.	1	1	.	1	.	.	.	.	.	.	yes	.	no	delta-4515	.	.	.	.	.	.	.	.	.	.
p57_44kb	CP066429	USA	2015	E. faecium	17	44421	2	1	.	.	.	.	1	.	.	.	.	4	1	.	.	1	1	.	1	.	.	.	.	.	.	yes	.	no	delta-115	.	.	.	.	.	.	.	.	.	.
p66_38kb	CP066438	USA	2015	E. faecium	18	38373	1	1	.	.	.	.	.	.	.	.	.	4	1	.	.	1	1	.	1	.	.	.	.	.	.	yes	.	no	delta-115	.	.	.	.	yes	.	.	.	.	.
p71_2_44kb	CP066446	USA	2015	E. faecium	1383	44420	2	1	.	.	.	.	1	.	.	.	.	4	1	.	.	1	1	.	1	.	.	.	.	.	.	yes	.	no	delta-115	.	.	.	.	.	.	.	.	.	.
p83_44kb	CP066454	USA	2015	E. faecium	17	44442	2	1	.	.	.	.	1	.	.	.	.	4	1	.	.	1	1	.	1	.	.	.	.	.	.	yes	.	no	delta-115	.	.	.	.	.	.	.	.	.	.
p87_1_57kb	CP066461	USA	2015	E. faecium	664	57116	1	1	.	.	.	.	.	.	.	.	.	4	1	.	.	1	1	.	1	.	.	.	.	.	.	yes	.	no	delta-53	.	.	.	.	.	.	.	yes	yes	.
p91_10kb	CP066469	USA	2015	E. faecium	17	10968	1	1	.	.	.	.	.	.	.	.	.	0	.	.	.	.	.	.	.	.	.	.	.	.	.	yes	.	no	delta-115	.	.	.	.	.	.	.	.	.	.
p93_2_63kb	CP066475	USA	2015	E. faecium	664	63104	1	1	.	.	.	.	.	.	.	.	.	4	1	.	.	1	1	.	1	.	.	.	.	yes	.	yes	.	no	delta-53	.	.	.	.	yes	.	.	yes	yes	.
p93_3_34kb	CP066483	USA	2015	E. faecium	17	34144	1	1	.	.	.	.	.	.	.	.	.	2	1	.	.	.	.	.	1	.	.	.	.	.	.	yes	.	no	delta-115	.	.	.	.	yes	.	.	.	.	.
p97_1_39kb	CP066571	USA	2015	E. faecium	18	39713	1	1	.	.	.	.	.	.	.	.	.	2	1	.	.	.	.	.	1	.	.	.	.	.	.	yes	.	no	delta-115	.	.	.	.	.	.	.	.	.	.
p100_1_43kb	CP066579	USA	2015	E. faecium	18	43236	2	1	.	.	.	.	1	.	.	.	.	4	1	.	.	1	1	.	1	.	.	.	.	.	.	yes	.	no	delta-115	.	.	.	.	.	.	.	.	.	.
p103_48kb	CP066586	USA	2015	E. faecium	17	48758	2	1	.	.	.	.	1	.	.	.	.	4	1	.	.	1	1	.	1	.	.	.	.	.	.	yes	.	no	delta-115	.	.	.	.	.	.	.	.	.	.
p107_1_41kb	CP066594	USA	2015	E. faecium	17	41004	2	1	.	.	.	.	1	.	.	.	.	4	1	.	.	1	1	.	1	.	.	.	.	.	.	yes	.	no	delta-115	.	.	.	.	.	.	.	.	.	.
p111_17kb	CP066599	USA	2015	E. faecium	1703	17982	1	1	.	.	.	.	.	.	.	.	.	0	.	.	.	.	.	.	.	.	.	.	.	.	.	yes	.	no		.	.	.	yes	yes	.	yes	.	.	.
p124_1_37kb	CP066610	USA	2015	E. faecium	18	37877	1	1	.	.	.	.	.	.	.	.	.	3	1	.	.	.	1	.	1	.	.	.	.	yes	.	yes	.	no	delta-115	.	.	.	.	.	.	.	.	.	.
p124_3_37kb	CP066617	USA	2015	E. faecium	18	37877	1	1	.	.	.	.	.	.	.	.	.	3	1	.	.	.	1	.	1	.	.	.	.	yes	.	yes	.	no	delta-115	.	.	.	.	yes	.	.	.	.	.
p131_2_43kb	CP066625	USA	2015	E. faecium	17	43860	2	1	.	.	.	.	1	.	.	.	.	4	1	.	.	1	1	.	1	.	.	.	.	.	.	yes	.	no	delta-115	.	.	.	.	yes	.	.	.	.	.
p137_3_35kb	CP066632	USA	2015	E. faecium	1703	35487	1	1	.	.	.	.	.	.	.	.	.	4	1	.	.	1	1	.	1	.	.	.	.	.	.	yes	.	no	delta-into-IS1251	.	.	.	yes	yes	.	yes	.	.	.
p144_1_47kb	CP066641	USA	2015	E. faecium	18	47773	2	1	.	.	.	.	1	.	.	.	.	4	1	.	.	1	1	.	1	.	.	.	.	.	.	yes	.	no	delta-597	.	.	.	.	yes	.	.	.	.	.
p148_45kb	CP066649	USA	2015	E. faecium	17	45965	2	1	.	.	.	.	1	.	.	.	.	4	1	.	.	1	1	.	1	.	.	.	.	.	.	yes	.	no	delta-115	.	.	.	.	yes	.	.	.	.	.
p154_1_22kb	CP066656	USA	2015	E. faecium	1703	22729	1	1	.	.	.	.	.	.	.	.	.	1	1	.	.	.	.	.	.	.	.	.	.	.	.	yes	.	no	delta-3578	.	.	.	.	yes	.	yes	.	.	.
p155_57kb	CP066662	USA	2015	E. faecium	664	57134	1	1	.	.	.	.	.	.	.	.	.	4	1	.	.	1	1	.	1	.	.	.	.	.	.	yes	.	no	delta-53	.	.	.	.	yes	.	.	yes	yes	.
p158_30kb	CP066669	USA	2015	E. faecium	1703	30941	1	1	.	.	.	.	.	.	.	.	.	4	1	.	.	1	1	.	1	.	.	.	.	.	.	yes	.	no	delta-3578	.	.	.	.	yes	.	yes	.	.	.
p163_1_25kb	CP066675	USA	2015	E. faecium	262	25974	1	1	.	.	.	.	.	.	.	.	.	2	.	.	.	1	1	.	.	.	.	.	.	.	.	yes	.	no	delta-115	.	.	.	.	yes	.	.	.	.	.
p71_1_44kb	CP066734	USA	2015	E. faecium	1383	44420	2	1	.	.	.	.	1	.	.	.	.	4	1	.	.	1	1	.	1	.	.	.	.	.	.	yes	.	no	delta-115	.	.	.	.	yes	.	.	.	.	.
p2VB13828	CP071960	India	2020	E. faecium	80	40984	1	1	.	.	.	.	.	.	.	.	.	4	1	.	.	1	1	.	1	.	.	.	.	yes	.	yes	.	no	delta-115	.	.	.	.	.	.	.	.	.	.
p2VB12993	CP072581	India	2018	E. faecium	80	35966	1	1	.	.	.	.	.	.	.	.	.	4	1	.	.	1	1	.	1	.	.	.	.	yes	.	yes	.	no	delta-115	.	.	.	.	yes	.	.	.	.	.
p6VB3378	CP072713	India	2019	E. faecium	80	16641	1	1	.	.	.	.	.	.	.	.	.	0	.	.	.	.	.	.	.	.	.	.	.	yes	.	yes	.	no	delta-115	.	.	.	.	yes	.	.	.	.	.
pSJ245vanA	CP076330	Ireland	2019	E. faecium	117	40559	1	1	.	.	.	.	.	.	.	.	.	4	1	.	.	1	1	.	1	.	.	.	.	.	.	yes	.	no		.	.	.	yes	yes	.	yes	.	.	.
pUAMSEF4_EF58	CP076475	USA	2019	E. faecium	736	34693	1	1	.	.	.	.	.	.	.	.	.	1	1	.	.	.	.	.	.	.	.	.	.	.	.	yes	.	no	delta-into-IS1251	.	.	.	yes	yes	.	yes	.	.	.
pUAMSEF4_EF57	CP076481	USA	2019	E. faecium	736	41819	1	1	.	.	.	.	.	.	.	.	.	4	1	.	.	1	1	.	1	.	.	.	.	.	.	yes	.	no	delta-into-IS1251	.	.	.	yes	yes	.	yes	.	.	.
pNMVRE-001_3	CP089322	USA	2021	E. faecium	584	40605	1	1	.	.	.	.	.	.	.	.	.	4	1	.	.	1	1	.	1	.	.	.	.	.	.	yes	.	no	delta-into-IS1251	.	.	.	yes	yes	.	yes	.	.	.
pVMRSA-WC102_1	CP092545	USA	2004	S. aureus	5	78567	2	1	.	.	.	.	.	.	1	.	.	6	1	.	1	1	1	.	1	.	.	1	.	yes	yes	yes	.	no	delta-115	.	.	.	.	.	.	.	.	.	.
pVMRSA-WC083_1	CP092548	USA	2004	S. aureus	5	78566	2	1	.	.	.	.	.	.	1	.	.	6	1	.	1	1	1	.	1	.	.	1	.	yes	yes	yes	.	no	delta-115	.	.	.	.	.	.	.	.	.	.
pVMRSA-WC052_1	CP092559	USA	2004	S. aureus	5	78566	2	1	.	.	.	.	.	.	1	.	.	6	1	.	1	1	1	.	1	.	.	1	.	yes	yes	yes	.	no	delta-115	.	.	.	.	.	.	.	.	.	.
pVRE-WC072_2	CP092571	USA	2004	E. faecium	280	83629	2	1	.	.	.	.	.	.	1	.	.	5	1	.	.	1	1	.	1	.	.	1	.	yes	.	yes	.	no	delta-115	.	.	.	.	.	.	.	.	.	.
pVRE-WC084_1	CP092584	USA	2004	E. faecium	280	215905	2	1	.	.	.	.	.	.	.	1	.	0	.	.	.	.	.	.	.	.	.	.	.	yes	yes	no	recombinant patch?	no	delta-115	.	.	.	.	yes	.	.	.	.	.
pUCH1-2	CP096213	USA	2019	E. faecium	752	42009	1	1	.	.	.	.	.	.	.	.	.	2	1	.	.	.	.	.	1	.	.	.	.	yes	.	yes	.	no	delta-517	.	.	.	.	yes	.	yes	.	.	.
pUCH5-3	CP096222	USA	2019	E. faecium	584	29995	1	1	.	.	.	.	.	.	.	.	.	1	1	.	.	.	.	.	.	.	.	.	.	.	.	yes	.	no	delta-into-IS1251	.	.	.	yes	.	.	yes	.	.	.
pAT45b-c	CP097025	Switzerland	2022	E. faecium	168	23514	1	1	.	.	.	.	.	.	.	.	.	4	.	.	.	1	1	1	1	.	.	.	.	.	.	yes	.	yes	.	.	.	.	.	.	.	.	.	.	.
pDVT1681_3	CP112865	USA	2019	E. faecium	17	59943	2	1	.	.	1	.	.	.	.	.	.	4	1	.	1	1	.	.	1	.	.	.	.	.	yes	yes	.	no	delta-43	.	.	.	.	.	.	.	.	.	.
pS177	HQ115078	USA	≤2006	E. faecium	nd	39032	1	1	.	.	.	.	.	.	.	.	.	4	1	.	.	1	1	.	1	.	.	.	.	.	.	yes	.	no	delta-365	.	.	.	.	.	.	.	.	.	.
pF856	JQ663598	Canada*	2010	E. faecium	nd	31136	1	1	.	.	.	.	.	.	.	.	.	4	1	.	.	1	1	.	1	.	.	.	.	.	.	yes	.	no	delta-870	.	.	.	.	.	.	.	.	.	.
p17i48_pRUM-like	KP842560	Italy	2009	E. faecium	17	23269	1	1	.	.	.	.	.	.	.	.	.	4	.	.	.	1	1	1	1	.	.	.	.	.	.	yes	.	yes	.	.	.	.	.	.	.	.	.	.	.
pHvH-V24	KX574671	Denmark*	≤2016	E. faecium	nd	37372	1	1	.	.	.	.	.	.	.	.	.	4	1	.	.	1	1	.	1	.	.	.	.	.	.	yes	.	no	delta-115	.	.	.	.	yes	.	.	.	.	.
pJEG040	KX810025	Australia	≤2016	E. faecium	nd	37639	1	1	.	.	.	.	.	.	.	.	.	4	1	.	.	1	1	.	1	.	.	.	.	.	.	yes	.	no	delta-115	.	.	.	.	yes	.	.	.	.	.
pEfa-125gr	KY554216	Greece	≤2017	E. faecium	nd	29320	1	1	.	.	.	.	.	.	.	.	.	1	1	.	.	.	.	.	.	.	.	.	.	.	.	yes	.	no	delta-35	.	.	.	.	.	.	yes	.	.	.
pPEC286	KY595962	Hungary	2012	E. faecium	nd	36124	2	1	1	.	.	.	.	.	.	.	.	1	1	.	.	.	.	.	.	.	.	.	yes	.	.	no	delta-108	no	delta-115	.	yes	.	.	.	.	.	.	.	.
pBUD102	KY595966	Hungary	2013	E. faecium	nd	29134	1	1	.	.	.	.	.	.	.	.	.	1	1	.	.	.	.	.	.	.	.	.	.	.	.	no	delta-108	no	delta-115	.	yes	.	.	.	.	.	.	.	.
pEFE11651_3	LN999989	Italy	≤2016	E. faecium	17	32402	2	1	.	.	.	.	.	.	1	.	.	4	.	.	.	1	1	1	1	.	.	.	.	.	.	yes	.	yes	.	.	.	.	.	.	.	.	.	.	.
pE4402_3	LR135176	Denmark	unknown	E. faecium	78	16029	1	1	.	.	.	.	.	.	.	.	.	0	.	.	.	.	.	.	.	.	.	.	.	.	.	yes	.	yes	.	.	.	.	.	.	.	.	.	.	.
pE6975_4	LR135281	Greece	unknown	E. faecium	203	39397	1	1	.	.	.	.	.	.	.	.	.	4	1	.	.	1	1	.	1	.	.	.	.	yes	.	yes	.	no	delta-115	.	.	.	.	.	.	.	.	.	.
pE7199_4	LR135290	Luxembourg	unknown	E. faecium	282	26053	1	1	.	.	.	.	.	.	.	.	.	2	.	.	.	1	.	.	1	.	.	.	.	.	.	yes	.	yes	.	.	.	.	.	.	.	yes	.	.	.
pE7240_4	LR135310	Greece	unknown	E. faecium	412	38828	1	1	.	.	.	.	.	.	.	.	.	4	1	.	.	1	1	.	1	.	.	.	.	yes	.	yes	.	no	delta-115	.	.	.	.	.	.	.	.	.	.
pE7471_5	LR135335	Netherlands	2012	E. faecium	18	35768	1	1	.	.	.	.	.	.	.	.	.	4	1	.	.	1	1	.	1	.	.	.	.	yes	.	yes	.	no	delta-into-recomb-reg-2	.	.	.	.	.	.	yes	.	.	.
pE7948_3	LR135359	Netherlands	2014	E. faecium	80	51724	1	1	.	.	.	.	.	.	.	.	.	1	.	1	.	.	.	.	.	.	.	.	.	yes	.	yes	.	yes	.	.	.	.	.	.	.	.	.	.	.
pE8691_3	LR135437	Netherlands	2015	E. faecium	266	19194	1	1	.	.	.	.	.	.	.	.	.	3	.	.	.	1	1	.	1	.	.	.	.	.	.	yes	.	yes	.	.	.	.	.	yes	.	.	.	.	.
pE7114_4	LR135446	Latvia	unknown	E. faecium	203	44438	1	1	.	.	.	.	.	.	.	.	.	4	1	.	.	1	1	.	1	.	.	.	.	yes	.	yes	.	no	delta-115	.	.	.	.	yes	.	.	.	.	yes
pE8423_3	LR135477	unknown	2015	E. faecium	80	44000	1	1	.	.	.	.	.	.	.	.	.	3	1	.	.	.	1	.	1	.	.	.	.	.	.	yes	.	no	delta-115	.	.	.	.	yes	.	.	.	.	.
pE4456_3	LR135484	Netherlands	2008	E. faecium	16	58698	4	1	.	.	.	.	.	1	1	.	.	5	.	.	.	1	1	.	1	1	1	.	.	.	.	yes	.	yes	.	.	.	.	.	.	.	.	.	.	.
pE7246_4	LR536653	Netherlands	2010	E. faecium	17	39397	1	1	.	.	.	.	.	.	.	.	.	4	1	.	.	1	1	.	1	.	.	.	.	yes	.	yes	.	no	delta-115	.	.	.	.	.	.	.	.	.	.
pE8407_4	LR536661	Netherlands	2015	E. faecium	18	9655	1	1	.	.	.	.	.	.	.	.	.	0	.	.	.	.	.	.	.	.	.	.	.	.	.	yes	.	no	delta-into-IS1251-3	.	.	.	yes	.	.	yes	.	.	.
pE7160_2	LR536663	Slovenia	unknown	E. faecium	279	61077	1	1	.	.	.	.	.	.	.	.	.	4	1	.	.	1	1	.	1	.	.	.	.	yes	.	yes	.	no	delta-115	.	.	.	.	.	.	.	.	.	.
pHvH-V1877.2	LT986681	Denmark*	≤2018	E. faecium	nd	24082	1	1	.	.	.	.	.	.	.	.	.	1	1	.	.	.	.	.	.	.	.	.	.	.	.	yes	.	no	delta-into-recomb-reg	.	.	.	.	.	.	yes	.	.	.
pE129_pRUM(rep17)	MW821651	India	≤2012	E. faecium	nd	32686	1	1	.	.	.	.	.	.	.	.	.	1	1	.	.	.	.	.	.	.	.	.	.	.	.	yes	.	no	delta-115	.	.	.	.	yes	.	.	.	.	.
pVRE32524_2	OP378670	USA*	≤2022	E. faecium	nd	43127	1	1	.	.	.	.	.	.	.	.	.	4	1	.	.	1	1	.	1	.	.	.	.	.	.	yes	.	no	delta-1078	.	.	.	.	yes	.	.	.	.	.
pVRE32553_3	OP378672	USA*	≤2022	E. faecium	nd	51757	1	1	.	.	.	.	.	.	.	.	.	3	1	.	.	1	.	.	1	.	.	.	.	.	.	yes	.	no	delta-53	.	.	.	.	.	.	.	.	.	.
pVRE32643_4	OP378675	USA*	≤2022	E. faecium	nd	34858	1	1	.	.	.	.	.	.	.	.	.	2	1	.	.	.	.	.	1	.	.	.	.	.	.	yes	.	no	delta-into-IS1251	.	.	.	yes	.	.	yes	.	.	.
pVRE32680_4	OP378678	USA*	≤2022	E. faecium	nd	35394	1	1	.	.	.	.	.	.	.	.	.	1	1	.	.	.	.	.	.	.	.	.	yes	.	.	yes	.	no	delta-115	.	.	.	.	.	.	.	.	.	.
pVRE33085_5	OP378681	USA*	≤2022	E. faecium	nd	41353	1	1	.	.	.	.	.	.	.	.	.	4	1	.	.	1	1	.	1	.	.	.	.	.	yes	yes	.	no	delta-115	.	.	.	.	.	.	.	.	.	.
pVRE33153_4	OP378684	USA*	≤2022	E. faecium	nd	37971	1	1	.	.	.	.	.	.	.	.	.	4	1	.	.	1	1	.	1	.	.	.	.	.	.	yes	.	no	delta-115	.	.	.	.	.	.	.	.	.	.
pVRE33536_3	OP378686	USA*	≤2022	E. faecium	nd	32622	1	1	.	.	.	.	.	.	.	.	.	2	.	.	.	1	.	.	1	.	.	.	.	.	.	yes	.	no	delta-43	.	.	.	.	.	.	.	.	.	.
pVRE33562_4	OP378688	USA*	≤2022	E. faecium	nd	33512	1	1	.	.	.	.	.	.	.	.	.	3	1	.	.	1	.	.	1	.	.	.	.	.	.	yes	.	no	delta-115	.	.	.	.	.	.	.	.	.	.
pVRE33623_3	OP378691	USA*	≤2022	E. faecium	nd	52747	1	1	.	.	.	.	.	.	.	.	.	2	1	.	.	1	.	.	.	.	.	.	.	yes	.	yes	.	no	delta-43	.	.	.	.	.	.	.	.	.	.
pEFm700907-vanA	OR208591	Italy	≤2023	E. faecium	nd	46567	1	1	.	.	.	.	.	.	.	.	.	1	1	.	.	.	.	.	.	.	.	.	.	yes	.	yes	.	yes	.	.	.	.	.	yes	.	.	.	.	.
pEFm741160-vanA	OR234015	Italy	≤2023	E. faecium	nd	42047	1	1	.	.	.	.	.	.	.	.	.	0	.	.	.	.	.	.	.	.	.	.	.	.	.	yes	.	yes	.	.	.	.	.	.	.	.	.	.	.
pEFm742783-vanA	OR251470	Italy	≤2023	E. faecium	nd	46438	1	1	.	.	.	.	.	.	.	.	.	1	1	.	.	.	.	.	.	.	.	.	.	yes	.	yes	.	yes	.	.	.	.	.	.	.	.	.	.	.
pEfm755686-vanA	OR262468	Italy	≤2023	E. faecium	nd	56710	2	1	.	.	.	1	.	.	.	.	.	1	1	.	.	.	.	.	.	.	.	.	.	yes	.	yes	.	yes	.	.	.	.	.	.	.	.	.	.	.
pEFm735902-vanA	OR298096	Italy	≤2023	E. faecium	nd	50385	2	1	1	.	.	.	.	.	.	.	.	1	1	.	.	.	.	.	.	.	.	.	partial	.	.	yes	.	yes	.	.	.	.	.	.	.	.	.	.	.
pHHEf1	PV751131	United Kingdom	2016	E. faecium	262	25483	1	1	.	.	.	.	.	.	.	.	.	1	1	.	.	.	.	.	.	.	.	.	.	.	.	yes	.	no	delta-115	.	.	.	.	yes	.	.	.	.	.
pHHEf2	PV763145	United Kingdom	2017	E. faecium	780	24877	1	1	.	.	.	.	.	.	.	.	.	3	.	.	.	1	1	.	1	.	.	.	.	yes	.	yes	.	no	delta-115	.	.	.	.	yes	.	.	.	.	.
